# Cardiac competence of the paraxial head mesoderm fades concomitant with a shift towards the head skeletal muscle programme

**DOI:** 10.1101/759506

**Authors:** Afnan Alzamrooni, Petra Mendes Vieira, Nicoletta Murciano, Matthew Wolton, Frank R. Schubert, Samuel C. Robson, Susanne Dietrich

## Abstract

The vertebrate head mesoderm provides the heart, the great vessels, some smooth and most head skeletal muscle, in addition to parts of the skull. It has been speculated that the ability to generate cardiac and smooth muscle is the evolutionary ground-state of the tissue. However, whether indeed the entire head mesoderm has generic cardiac competence, how long this may last, and what happens as cardiac competence fades, is not clear.

Bone morphogenetic proteins (Bmps) are known to promote cardiogenesis. Using 41 different marker genes in the chicken embryo, we show that the paraxial head mesoderm that normally does not engage in cardiogenesis has the ability to respond to Bmp for a long time. However, Bmp signals are interpreted differently at different time points. Up to early head fold stages, the paraxial head mesoderm is able to read Bmps as signal to engage in the cardiac programme; the ability to upregulate smooth muscle markers is retained slightly longer. Notably, as cardiac competence fades, Bmp promotes the head skeletal muscle programme instead. The switch from cardiac to skeletal muscle competence is Wnt-independent as Wnt caudalises the head mesoderm and also suppresses Msc-inducing Bmp provided by the prechordal plate, thus suppressing both the cardiac and the head skeletal muscle programmes.

Our study for the first time suggests a specific transition state in the embryo when cardiac competence is replaced by skeletal muscle competence. It sets the stage to unravel the cardiac-skeletal muscle antagonism that is known to partially collapse in heart failure.

**Summary statement:** The head mesoderm has generic cardiac competence until early head fold stages. Thereafter, cardiac competence fades in the paraxial region, and Bmp promotes head skeletal muscle programmes instead of cardiac programmes.
