## Supplementary material for "Cardiac competence of the paraxial head mesoderm fades concomitant with a shift towards the head skeletal muscle programme": Suppl Table ST1

### Sheet: A. Bmp, Wnt, 6 hours
gene	protein function	onset and sites of wildtype (wt) mRNA expression as relevant for this study	reference/source of probe	reference expression		Bmp2 6.41μM on heparin-coated acrylic beads, 6h							Wnt3a 5.35-10.7μM on heparin-coated acrylic beads, 6h							Total number of specimen
						shown in Fig. or Supplementary Fig.	HH5/6 PHM	HH7/8 PHM	HH9/10 PHM	HH13/14 PHM	HH13/14 somites		shown in Fig. or Supplementary Fig.	HH5/6	HH7/8	HH9/10	HH13/14 PHM	HH13/14 somites
Msx2	MSH-type homeodomain TF	HH3 primitive streak, HH4 lateral mesoderm, HH5/6 neural folds/ dorsal neural tube, later: many sites including distal pharyngeal arches, trank lateral mesoderm	ChEST410j10 (https://www.ncbi.nlm.nih.gov/nuccore/25842786)	http://geisha.arizona.edu/geisha/		F3 A-Diii	4:4 up	2:2 up	1:1 up	1:1 up at HH18	1:1 up at HH18									9
Noggin	Bmp inhibitor	notochord, weak: PHM and somites	Chapman 2002 (https://pubmed.ncbi.nlm.nih.gov/11969265/)	http://geisha.arizona.edu/geisha/		not shown	2:3 slightly up	3:3 up	2:4 up	2:2 slightly up	2:2 up									14
Lef1	beta Catenin binding, HMG box containing TF, TCF/LEF family member	HH3 primitive streak, HH5/6 caudal PHM, somites, lateral mesoderm, later: many sites including cranial ganglia, distal pharyngeal arches, optic cup	Kengaku 1998 (https://pubmed.ncbi.nlm.nih.gov/9596583/)	http://geisha.arizona.edu/geisha/									F3 E-Hiii	PHM 1:2 up (rostral expansion)	PHM 1:2 up (rostral expansion)	PHM 3:3 up (rostral expansion)	2:2 up (plus 1:1 up at HH18)	2:2 up (plus 1:1 up at HH18)		13
Isl1	LIM homeodomain TF	HH5/6 cardiogenic mesoderm + endoderm, later: many sites including neural tube, cranial and spinal ganglia, distal pharyngeal arches	Tsuchida 1994 (https://pubmed.ncbi.nlm.nih.gov/7528105/)	Bothe 2006 (https://pubmed.ncbi.nlm.nih.gov/16894604/), Bothe 2011 (https://pubmed.ncbi.nlm.nih.gov/21652653/)		F4 A-Diii	7:9 up	3:4 up (and 3:4 up with 1.28μM)	1:2 up (and 3:5 up with 1.28μM)	1:7 dorsal expansion	2:2 wt		F11 D and not shown	CM 1:2 slightly down	CM 2:3 slightly down	CM 1:1 slightly down	1:1 wt			40
Nkx2.5	NK-type homeodomain TF	HH5/6 cardiogenic mesoderm + endoderm, heart, later: distal pharyngeal arches, pharyngeal clefts, stomach	gene synthesis and cloning of the open reading frame	Schultheiss1995, Bothe 2006 (https://pubmed.ncbi.nlm.nih.gov/16894604/)		F4 E-Hiii	6:7 up	4:6 up	3:5 up	4:4 wt	3:3 wt		F11 A-C	CM 2:2 down	CM 12:18 down	CM 3:3 wt				48
Tbx2	T-box TF	HH5/6 cardiogenic mesoderm + endoderm, heart - atrioventricular canal, later: many sites including distal pharyngeal arches, trunk lateral mesoderm, eyes	Isaac 1998 (https://pubmed.ncbi.nlm.nih.gov/9550719/)	Yamada 2000 (https://pubmed.ncbi.nlm.nih.gov/11087629/)		F4 I-Liii	3:6 up	3:5 up	2:2 up	5:5 wt	3:5 up		F11 E		CM 3:5 down					28
Hand2 = dHand	bHLH TF	HH3/4 extraembryonic and lateral mesoderm, heart, extraembryonic endoderm, extraembryonic blood vessels, later: distal pharyngeal arches, trunk lateral mesoderm	ChEST70a11 (https://www.ncbi.nlm.nih.gov/nuccore/25343737)	Lopez-Sanchez 2009 (https://pubmed.ncbi.nlm.nih.gov/19247942/); trunk: Firulli 2005 (https://pubmed.ncbi.nlm.nih.gov/15735646/)		F4 M-Piii	4:6 up	2:2 up	4:5 up	1:4 dorsal expansion; 2:2 wt with 19.23μM	1:1 up; 2:2 up with 19.23μM		F11 F and not shown	CM: 1:2 slightly up, 1:2 slightly down around bead, but up further caudally	CM 1:3 slightly up		1:1 wt			28
Gata4	GATA family Zn-finger TF	HH3 primitive streak, HH4 lateral mesoderm, strong in cardiogenic mesoderm/ inflow tract; allantois	ChEST207p4 (https://www.ncbi.nlm.nih.gov/nuccore/25939854)	Lopez-Sanchez 2009 (https://pubmed.ncbi.nlm.nih.gov/19247942/), stomach: Shin 2005 (https://pubmed.ncbi.nlm.nih.gov/15749079/)		F4 Q-Tiii	2:4 up	1:6 slightly up	8:8 wt	4:4 wt	1:1 up 19.23μM		F11 G and not shown	CM 1:2 slightly up	CM 2:4 slightly up		1:1 wt			30
Tbx5	T-box TF	HH5 cardiogenic mesoderm, becomes confined to atria and inflow tract, later: additional sites including eyes	ChEST59k10 (https://www.ncbi.nlm.nih.gov/nuccore/CR353590.1)	Yamada 2000 (https://pubmed.ncbi.nlm.nih.gov/11087629/); eye: Peters 2002 (https://pubmed.ncbi.nlm.nih.gov/12413898/)		F4 U-Xiii	1:5 up	1:1 wt	2:2 wt	2:2 wt	2:2 wt		F11 H and not shown	CM 1:1 wt	CM 3:3 down					14
Mef2c	MADS-box TF	HH6 cadiogenic mesoderm, heart, later: somites/ myotome, emigrating neural crest cells, pharynx	Berti 2015 (https://pubmed.ncbi.nlm.nih.gov/26278933/)	Berti 2015 (https://pubmed.ncbi.nlm.nih.gov/26278933/)		SF2 A-C	3:3 wt	3:3 wt	5:5 wt (2 up in neural crest cells)											11
Myocd	SAP domain containing TF, SRF-cofactor	HH5/6 lateral mesoderm, strongest in cardiogenic mesoderm, heart; later: extraembryonic mesoderm, smooth muscle	ChEST221o12 (https://www.ncbi.nlm.nih.gov/nuccore/25360253)	http://geisha.arizona.edu/geisha/		SF2 D-F	4:4 wt	4:4 wt in PHM, 3:4 dorsal expansion in subpharyngeal mesoderm	3:3 wt				F11 I and not shown	CM 1:3 down	CM 1:2 down					16
Popdc2	membrane associated, cAMP binding, member of POP family	HH7 cardiogenic and lateral mesoderm, heart	ChEST986a14 (https://www.ncbi.nlm.nih.gov/nuccore/25929269)	Breher 2004 (https://pubmed.ncbi.nlm.nih.gov/14991725/)		SF2 G-I	2:2 wt	1:1 wt	3:3 wt											6
Myh15	thick filaments, sarcomere	HH8 cardiogenic mesoderm, heart; somites/ myotome	Berti 2015 (https://pubmed.ncbi.nlm.nih.gov/26278933/)	Berti 2015 (https://pubmed.ncbi.nlm.nih.gov/26278933/)		SF2 J-L	2:2 wt	2:2 wt	3:3 wt											7
Myom1	M-line protein, anchors myosin=thick filaments and the filamentous end of Titin	HH7 cardiogenic mesoderm, heart; somites/ myotome	cloned from HH17 cDNA by RT-PCR using the nested primers F1- CACCCTGCTGATATCGGAGTTTTC, R1- GTTGTGGTTTGCTCATAACAGTTGC, F2- GGACATCAGTGAGCTGAAGCTTAC, R2- CGTGCTTAGCTGCATCAGTCTGG	http://geisha.arizona.edu/geisha/		SF2 M-O	1:1 wt	1:1 wt	2:2 wt											4
Tnnt2	on sarcomeric thin filaments, moves Tpm off Myosin binding sites in response to Ca2+	HH4 lateral mesoderm, strongest in cardiogenic mesoderm, heart; somites/ myotome	ChEST40m11 (https://www.ncbi.nlm.nih.gov/nuccore/25363754)	http://geisha.arizona.edu/geisha/		SF2 P-R	4:4 wt	2:2 wt	3:3 wt											9
Hcn4	K+/Na+ hyperpolarization-activated cyclic nucleotide-gated channel, pace maker channel	HH6-7 cardiac mesoderm, heart, highest: sinoatrial region	gene synthesis and cloning of AGCAGTGGATTCGGGCACTTCCAGCAAGCCGCAGCAAGCTCTCCATCAACATCACTCACCCAGCTCTCATCGAATTCCCCCCCCAGCCTCCTCAACCAGTTCCAGCCCGCCACAAGACCGCTGCAGGGGGGACAGTTACAGCAGCTCTCGGGCAGTGGAACTTTGGGGGGGATCAATCACTTCCAGCCCCCTCCTTCTTCCAACTCTCCATCCTCCAGCCTAAGCCAGCTGGCACAGGCCTCTGGTGGGCCGTCCTCGGGCCTTTGCCAAACACAGCCAAGTGCATTAGGATCTTTAACTGGAACAATAGCCCAGCTCCACCAAGAACGATCCCCTTTTGCCTCCGTGTCTCCTCTACAGCAGTCTGGC…	unpublished observations and http://geisha.arizona.edu/geisha/		SF2 S-V	2:2 wt	2:2 wt	2:2 wt	2:2 wt										8
Kdr=Flk1=Vegfr2	VEGF receptor	vascular endothelial cell precursors and VEC in blood islands, the lateral mesoderm and the embryo proper, 1st Kdr+ cells to appear in PHM: HH6	ChEST518d19 (https://www.ncbi.nlm.nih.gov/nuccore/25822174)	http://geisha.arizona.edu/geisha/		F8 A-Fiii	3:11 down, some cell accumulation around bead	5:8 down	5:7 down	4:4 wt (plus 2 with some cell accumulation around bead)	6:6 up (3 at a distance to bead)									36
Nfatc1	TF with Rel and p53-like DNA binding and Rel-type dimerisaion domain	HH3/4 primitive streak, HH9/10 endocardium, later: pharyngeal endoderm,otic vescile	ChEST526a21 (https://www.ncbi.nlm.nih.gov/nuccore/25892026)	Wu 2011 (https://pubmed.ncbi.nlm.nih.gov/21597012/), http://geisha.arizona.edu/geisha/ & unpublished observations		F8 E-Hiii	7:7 wt	5:5 wt	7:7 wt	3:3 wt (2:3 up in endoderm)	3:3 wt									25
Acta2=Sma	thin filament in contractile protein complexes	lateral mesoderm, cardiogenic mesoderm, somites/myotome, vascular smooth muscle	cloned from HH17 cDNA by RT-PCR using the nested primers F1- TACACAGTGCACCATCCCAGAGC, R1- ACACTTCATGATGCTGTTGTAAGTG, F2- GCTTGGAGCACCTGAGGACATTG, R2- GCCAATGAAAGATGGCTGGAAGAG	Colas 2000 (https://pubmed.ncbi.nlm.nih.gov/10842359/), Lopez-Sanchez 2009 (https://pubmed.ncbi.nlm.nih.gov/19247942/)		F8 I-Liii	5:9 up	3:5 up	5:9 up	6:6 wt	6:6 wt									35
Csrp2	LIM domain TF	lateral ectoderm and endoderm, distal pharyngeal arches, smooth muscle	ChEST404e7 (https://www.ncbi.nlm.nih.gov/nuccore/25838195)	this study		F8 M-Piii	2:2 up	3:3 up	2:2 up	2:3 slight extension of pharyngeal arch domain	2:2 wt									12
Tcf21=Capsulin	bHLH TF	HH9/10 trunk splanchnic mesoderm, later: pharyngeal arch mesoderm, epicardium, pronephros, allantois; smooth muscle precursors	von Scheven 2006 (https://pubmed.ncbi.nlm.nih.gov/16412697/)	von Scheven 2006 (https://pubmed.ncbi.nlm.nih.gov/16412697/)		F8 Q-Tiii	1:2 slightly up	2:2 wt	2:2 wt	2:2 wt	2:2 wt									10
Gata3	GATA family Zn-finger TF	ectoderm, endoerm, mesonephric duct	Sheng and Stern, 1999 (https://pubmed.ncbi.nlm.nih.gov/10495290/)	Bothe 2006 (https://pubmed.ncbi.nlm.nih.gov/16894604/)		F8 U-Xiii	1:5 up	2:5 up	3:4 up	2:2 up	2:2 up		not shown	CM 1:1 wt						19
Pitx2	bicoid-type homeodomain TF	HH4 extraembryonic mesoderm, HH6 rostral PHM, HH7/8 left cardiac and lateral mesoderm, later: additional sites including oral epithelium; eye and jaw muscle anlagen	Yoshioka 1998 (https://pubmed.ncbi.nlm.nih.gov/9708732/)	Bothe 2006 (https://pubmed.ncbi.nlm.nih.gov/16894604/), Bothe 2011 (https://pubmed.ncbi.nlm.nih.gov/21652653/)		F9 A-G	3:4 down	2:2 wt	4:4 wt	3:3 wt	3:3 wt		F13 A-Dii	PHM 1:1 slightly down	PHM 5:6 down	PHM 4:4 wt	1:1 wt			28
Msc=MyoR	bHLH TF	HH9/10 rostral PHM, craniofacial muscle anlagen	von Scheven 2006 (https://pubmed.ncbi.nlm.nih.gov/16412697/)	von Scheven 2006 (https://pubmed.ncbi.nlm.nih.gov/16412697/)		F9 H-Kiii	3:3 wt	5:6 up	6:6 up	3:3 up	2:2 wt		F13 E-Hii	PHM 1:1 wt = no expression at this stage	PHM 5:5 wt = no expression at this stage	PHM 2:7 down unilaterally, 4:7 down bilaterally	2:2 wt			35
Tbx1	T-box TF	HH6 caudal PHM, pharyngeal endoderm; pharyngeal muscle anlagen, otic vesicle, pharyngeal clefts	Garg 2001 (https://pubmed.ncbi.nlm.nih.gov/11412027/)	Bothe 2006 (https://pubmed.ncbi.nlm.nih.gov/16894604/), Bothe 2011 (https://pubmed.ncbi.nlm.nih.gov/21652653/)		F9 L-Oii	4:5 down	4:5 down	1:2 down	3:3 wt	3:3 wt		F13 I-Lii	PHM 1:2 slightly up (dorsally expanded)	PHM 1:2 slightly up (dorsally expanded)	PHM 3:3 wt	2:2 wt			27
Six1	Six and homeodomain containing TF	HH5/6 PHM, endoderm, preplacodal ectoderm/cranial placodes; somites/ myotomes, pharyngeal arches	Heanue 1999 (https://pubmed.ncbi.nlm.nih.gov/11412027/)	Berti 2015 (https://pubmed.ncbi.nlm.nih.gov/26278933/)		F10 A-Diii	1:2 down and 2:2 down with 1.28μM	2:2 wt and 2:3 down with 1.28μM	1:2 slightly down	2:2 wt	2:2 down		F13 M-Piii	PHM 3:3 wt	PHM 1:1 wt	PHM 2:2 wt	1:1 wt	1:1 slightly up		23
Eya1	Six-binding phosphatase, haloacid dehalogenase family (HAD) member	HH5/6 PHM, endoderm, preplacodal ectoderm/cranial placodes, otic vesicle; somites/ myotomes, pharyngeal arches	Christophorou 2009 (https://pubmed.ncbi.nlm.nih.gov/19781543/)	Berti 2015 (https://pubmed.ncbi.nlm.nih.gov/26278933/)		F10 E-Hiii	1:2 down	1:2 down	2:3 up (plus 1:1 up HH11)	2:2 up	2:2 up		F13 Q-Siii		PHM 1:1 slightly up (rostral expansion)	PHM 1:1 slightly up (rostral expansion)	1:1 wt	1:1 wt		15
Dach1	SKI/SNO/DAC domain containing TF	HH5/6 ectoderm, mesoderm, endoderm; neural plate, forebrain, dorsal neural tube; somites/dermomyotome	ChEST289d11 (https://www.ncbi.nlm.nih.gov/nuccore/25462943)	Litsiou 2005 (https://pubmed.ncbi.nlm.nih.gov/16093325/), http://geisha.arizona.edu/geisha/		F10 I-Liii	4:4 wt	3:3 wt	3:3 wt	2:2 wt	1:1 up (at a distance to bead)									13
Dach2	SKI/SNO/DAC domain containing TF	HH5/6 trunk paraxial mesoderm/somites, dermomyotome, intermediate mesoderm, nephric duct, dorsal neural tube,	Heanue 1999 (https://pubmed.ncbi.nlm.nih.gov/11412027/)	http://geisha.arizona.edu/geisha/, this study		F10 M-Piii	2:2 wt (1 up in neural plate)	1:1 wt	2:2 wt	6:6 wt	6:6 up (4 at a distance to bead)									17
Ebf2	TF, EBF/COE family member	HH5/6 PHM, neural plate; somites, dorsal neural tube, neural crest	gene synthesis and cloning of the open reading frame	http://geisha.arizona.edu/geisha/		F10 Q-Tiii	3:3 wt	2:2 wt	3:3 wt	3:3 wt	3:3 wt									14
Myf5	MyoD-type bHLH TF	HH13/14 head, HH10 somites/ myotomes	Berti 2015 (https://pubmed.ncbi.nlm.nih.gov/26278933/)	Berti 2015 (https://pubmed.ncbi.nlm.nih.gov/26278933/), Meireles Nogueira 2015 (https://pubmed.ncbi.nlm.nih.gov/26042028/)		F10 Ui-Uiii				1:2 slightly down in pharyngeal arches; note: 5:5 wt/ON	2:2 slightly down; note: 11:11 down/ON		F13 Ti-iii				3:3 wt	1:1 slightly up		24
Szl=LOC417741	Crescent and SFRP1/2/5- type Wnt inhibitor	HH3/4 lateral mesoderm, strongest in cardiogenic and caudal lateral mesoderm, later: distal pharyngeal arches, pericardium	ChEST428n23 (https://www.ncbi.nlm.nih.gov/nuccore/25538564)	http://geisha.arizona.edu/geisha/		F12 A-Diii	1:1 up	1:1 up	1:1 up	1:1 up			F12 A-Hii	CM 2:2 wt	CM 1:1 wt	CM 1:1 wt	1:1 wt			9
Cyp26C1	Retinoic acid inhibitor, cytochrome P450 superfamily member	HH4 PHM, dorsal neural tube, emigrating neural crest cells, pharyngeal arches	Reijntjes 2004 (https://pubmed.ncbi.nlm.nih.gov/15188435/)	Bothe 2006 (https://pubmed.ncbi.nlm.nih.gov/16894604/), Bothe 2011 (https://pubmed.ncbi.nlm.nih.gov/21652653/)		F14A-Dii	5:5 down	2:2 down	1:1 down	2:2 wt	2:2 wt		F14 E-Hii	PHM 5:13 down	PHM 23:26 down	PHM 5:6 down	1:1 wt			58
Bmp2	Tgfβ/Bmp signalling molecule	lateral mesoderm, ectoderm, pharyngeal endoderm, prechordal plate	Francis 1994 (https://pubmed.ncbi.nlm.nih.gov/8119128/)	Bothe 2006 (https://pubmed.ncbi.nlm.nih.gov/16894604/), Bothe 2011 (https://pubmed.ncbi.nlm.nih.gov/21652653/)									F14 I,J	CM 1:1 wt	CM and rostral PHM - 1:2 slightly down in CM/ect, 1:1 down in pchpl					4
Bmp4	Tgfβ/Bmpsignalling molecule	lateral mesoderm, ectoderm, pharyngeal endoderm, prechordal plate	Francis 1994 (https://pubmed.ncbi.nlm.nih.gov/8119128/)	Bothe 2006 (https://pubmed.ncbi.nlm.nih.gov/16894604/), Bothe 2011 (https://pubmed.ncbi.nlm.nih.gov/21652653/)									not shown		CM 1:1 wt					1
Bmp7	Tgfβ/Bmp signalling molecule	lateral mesoderm, ectoderm, pharyngeal endoderm, prechordal plate	Begbie 1999 (https://pubmed.ncbi.nlm.nih.gov/9927591/)	Bothe 2006 (https://pubmed.ncbi.nlm.nih.gov/16894604/), Bothe 2011 (https://pubmed.ncbi.nlm.nih.gov/21652653/)									F14 K,L		CM and rostral PHM - 2:2 slightly down in CM/ect, 1:1 down in pchpl	CM 1:1 wt				4
Fgf8	Fgf signalling molecule	endoderm under PHM-CM border	Mahmood 1995 (https://pubmed.ncbi.nlm.nih.gov/7583127/)	Bothe 2006 (https://pubmed.ncbi.nlm.nih.gov/16894604/), Bothe 2011 (https://pubmed.ncbi.nlm.nih.gov/21652653/)									not shown		PHM-CM boundary - 2:2 wt					2
Shh	Hh signalling molecule	prechordal plate, notochord	Johnson 1994 (https://pubmed.ncbi.nlm.nih.gov/8001152/)	http://geisha.arizona.edu/geisha/									not shown	rostral PHM 1:1 wt	rostral PHM 2:2 wt					3
Gsc	homeodomain containing TF	prechordal plate, oral pharynx	ChEST67o14 (https://www.ncbi.nlm.nih.gov/nuccore/25339574)	http://geisha.arizona.edu/geisha/									F14 M and not shown	rostral PHM - 2:2 down in pchpl	rostral PHM - 1:2 down in pchpl		rostral PHM - 1:1 down in pchpl			4
Six3	Six and homeodomain containing TF	prospective forebrain, oral pharynx, eye	Champman 2002 (https://pubmed.ncbi.nlm.nih.gov/11969265/), Schubert and Lumsden 2005 (https://pubmed.ncbi.nlm.nih.gov/15772133/)	http://geisha.arizona.edu/geisha/									F14 N		rostral PHM - 1:2 down in forebrain					2
																		all		705

### Sheet: B. test Bmp conc., bead types
gene/marker	stage	shown in Fig. or Supplementary Fig.		Heparin-coated acrylic beads, 6h						Affi-Gel blue agarose beads, 6h						Heparin-coated acrylic beads, overnight					total number of specimen (without 6h-6.41μM-white bead specimen counted on sheet (A))
				0μM (control)	0.19μM Bmp2	1.28μM Bmp2	6.41μM Bmp2	19.23μM Bmp2		0μM (control)	0.19μM Bmp2	1.28μM Bmp2	6.41μM Bmp2	19.23μM Bmp2		0μM (control)	6.41μM Bmp2	19.23μM Bmp2	19.23μM Bmp4
Noggin	HH5/6	not shown		2:2 wt	3:4 very slightly up	1:6 up	2:3 up			2:2 wt	2:2 wt		1:4 up								20
Noggin	HH7/8	not shown			1:1 up	4:4 up	3:3 up				1:1 up	2:2 up									8
Noggin	HH9/10	not shown				2:2 up	2:4 up			1:1 wt			3:3 up								6
Isl1	HH5/6	F1 and not shown		2:2 wt	1:5 very slightly up	2:10 slightly up	7:9 up			2:2 wt	2:2 wt	1:2 slightly up	5:7 up								30
Nkx2.5	HH5/6	not shown				2:3 up	6:7 up	1:1 up					1:2 up								6
Nkx2.5	HH7/8	not shown				1:2 up	4:6 up						2:4 up								6
Nkx2.5	HH9/10	not shown				3:6 up	3:5 up						1:4 up								10
Tbx2	HH5/6	not shown					3:6 up
Hand2 = dHand	HH5/6	not shown				1:2 up	4:6 up														2
Gata4	HH5/6	not shown			2:2 wt	5:5 wt	2:4 up	1:1 up					2:2 wt								10
Tbx5	HH5/6	not shown					1:5 up
Mef2c	HH5/6	SF2 A,Ai					3:3 wt	1:1 wt													1
Myocd	HH5/6	SF2 D,Di					4:4 wt	1:1 wt					2:2 wt								3
Popdc2	HH5/6	SF2 DG,Gi					2:2 wt	1:1 wt													1
Myh15	HH5/6	SF2 J,Ji					2:2 wt	2:2 wt													2
Myom1	HH5/6	SF2 M,Mi					1:1 wt	2:2 wt													2
Tnnt2	HH5/6	SF2 P, Pi					4:4 wt	1:1 wt													1
Nfatc1	HH5/6	not shown					7:7 wt	1:1 wt													1
Tbx1	HH5/6	F9 and not shown		1:1 wt	1:1 slightly down	1:1 slightly down	4:5 down														3
Szl	HH5/6	F12 and not shown		1:1 wt			1:1 up														1
sarcomeric myosins	HH5/6	F5 A-L and not shown		1:1 wt			2:2 wt	1:1 wt								1:1 wt	5:5 wt	2:3 up	2:7 up		20
sarcomeric myosins	HH7/8	F5 M,N and not shown														1:1 wt	3:3 wt	5:5 wt			8
sarcomeric myosins	HH9/10	F5 O,P																3:3 wt			3
sarcomeric myosins	HH13/14	F5 Q,R																1:1 wt			1
																			all		145

### Sheet: C. test diff. Bmps, 6h
					unless noted otherwise, all 6.41μM on heparin-coated acrylic beads
gene	stage	shown in Fig. or Supplementary Fig.		no ligand (neg. control)	Bmp2	Bmp4	Bmp7	Bmp10		total number of specimen (without Bmp2-specimen counted on sheet (A) and controls counted on (B))
Noggin	HH5/6	not shown		2:2 wt	2:3 slightly up	1:1 slightly up (1.28μM)	2:2 slightly up (one at 1.28μM)	1:1 slightly up (1.28μM)		4
Isl1	HH5/6	F2		2:2 wt	7:9 up	3:6 up	3:10 up	4:8 up		24
Tbx1	HH5/6	F2		1:1 wt	4:5 down	1:1 down	2:3 down	1:2 down		6
Nkx2.5	HH5/6	not shown			6:7 up			1:1 up		1
Tbx2	HH5/6	not shown			3:6 up
Hand2 = dHand	HH5/6	not shown			4:6 up			2:2 up		2
Gata4	HH5/6	not shown			2:4 up			1:2 up		2
Tbx5	HH5/6	not shown			1:5 up			1:1 slightly up		1
Mef2c	HH5/6	not shown			3:3 wt			1:1 wt		1
Myh15	HH5/6	not shown			2:2 wt			1:1 wt		1
Myocd	HH5/6	not shown			4:4 wt	1:1 wt	1:1 wt	1:1 wt		3
Myom	HH5/6	not shown			1:1 wt			1:1 wt		1
Popdc2	HH5/6	not shown			2:2 wt	1:1 wt	1:1 wt	1:1 wt		3
Tnnt2	HH5/6	not shown			4:4 wt			2:2 wt		2
								all		51

### Sheet: D. time course
gene	ligand	stage	shown in Fig. or Supplementary Fig.		2 hours	4 hours	6 hours		total (without 6h experiments counted before)
Msx2	Bmp2, 6.41μM on heparin-coated acrylic beads	HH5/6	SF3		4:4 wt	2:4 up	4:4 up		8
Isl1	Bmp2, 6.41μM on heparin-coated acrylic beads	HH5/6	SF3		2:2 up	1:1 up	7:9 up		3
Hand2	Bmp2, 6.41μM on heparin-coated acrylic beads	HH5/6	SF3		1:1 wt	1:1 up	4:6 up		2
Tbx1	Bmp2, 6.41μM on heparin-coated acrylic beads	HH5/6	SF3		1:2 down	2:2 down	4:5 down		4
Msx2	Bmp2, 6.41μM on heparin-coated acrylic beads	HH7/8	SF3		1:3 up	5:6 up	2:2 up		9
Isl1	Bmp2, 6.41μM on heparin-coated acrylic beads	HH7/8	SF3		1:1 up	1:1 up	3:4 up		2
Msc	Bmp2, 6.41μM on heparin-coated acrylic beads	HH7/8	not shown		1:2 up	2:2 up	5:6 up		4
Lef1	Wnt3a, 8.56μM on heparin-coated acrylic beads	HH7/8	SF3		2:2 up (rostral expansion)	2:2 up (rostral expansion)	1:2 up (rostral expansion)		4
Cyp26C1	Wnt3a, 8.56μM on heparin-coated acrylic beads	HH7/8	SF3		1:1 slightly down	1:1 down	23:26 down		2
							all		38
