## Supplementary material for "Cardiac competence of the paraxial head mesoderm fades concomitant with a shift towards the head skeletal muscle programme": Suppl Table ST2

### Sheet: tissue graftings to CM
			HH5/6 hosts				HH7/8 hosts
			heart	oft/ subpharyngeal mesoderm	pericardial wall		heart	oft/ subpharyngeal mesoderm	pericardial wall		sum of specimen per row
donor range	tissue
HH5/6	PHM		3:7 = 43%	0:3	0:3		4:12 = 33%	0:2	0:1		28
HH5/6	PHM + endoderm			0:1			0:1				2
HH7/8	PHM		0:3	0:2			2:11 = 18%				16
HH7/8	PHM + endoderm		0:2								2
HH9/10	PHM		0:6	0:3			0:5				14
HH9/10	PHM + endoderm						0:3				3
HH13/14	PHM		0:4				0:2				6
HH5/6	CM (pos. control)		6:7 = 86%	1:4 = 25%	0:3		4:6 = 67%	0:1			21
HH5/6	CM + endoderm (pos. control)			0:1							1
HH13/14	segmental plate (sp, neg. control)		0:1	0:4			0:2				7
														colour code indiating the differentiation percentage
	all		30	18	6		42	3	1		100			0	<20%	20-40%	40-60%	61-80%	>80%
