## Supplementary material for "Cardiac competence of the paraxial head mesoderm fades concomitant with a shift towards the head skeletal muscle programme": Suppl Table ST3

### Sheet: BMP-dependent genes
gene_id	gene_name	baseMean	log2FoldChange	lfcSE	stat	pvalue	padj	FPKM_Bmp	FPKM_DMSO
ENSGALG00010001578	SZL	1015.95	-2.35013	0.728388	-3.22648	0.00125322	0.10088	3.86381	19.7605
ENSGALG00010029321	TBX2	301.753	-2.04723	0.58312	-3.51082	0.000446719	0.0514942	0.823998	3.41411
ENSGALG00010000443	TBX3	458.167	-1.90018	0.57788	-3.28818	0.00100837	0.0885948	1.50994	5.64884
ENSGALG00010001215	PRDM6	50.5442	-1.86	0.455891	-4.07991	4.51e-05	0.00959556	0.117472	0.444796
ENSGALG00010021117	CYP1A2	34.4824	-1.82028	0.544435	-3.34342	0.000827527	0.0779335	0.151754	0.540842
ENSGALG00010009557	CIDEC	117.88	-1.67298	0.518443	-3.22693	0.00125126	0.10088	1.33491	4.29355
ENSGALG00010019019	TBX20	1026.39	-1.64307	0.373342	-4.40097	1.08e-05	0.00305047	2.8095	8.78794
ENSGALG00010013965	SLC2A2	71.9644	-1.43979	0.373693	-3.85287	0.00011674	0.020025	0.267498	0.693114
ENSGALG00010008416	MSX2	635.604	-1.42403	0.177982	-8.00094	1.23e-15	1.78e-11	4.47027	12.0831
ENSGALG00010015835	HAND1	545.113	-1.3853	0.334182	-4.14534	3.39e-05	0.00788575	6.80808	17.7435
ENSGALG00010024838	EN2	42.1308	-1.37414	0.381729	-3.59977	0.000318496	0.0421028	0.671825	1.66691
ENSGALG00010026014	SOX14	51.1761	-1.29897	0.316171	-4.10846	3.98e-05	0.00882972	0.418591	1.04931
ENSGALG00010009700	SH3TC1	191.84	-1.29092	0.28247	-4.57013	4.87e-06	0.00163332	0.633161	1.54912
ENSGALG00010014235	LRRC10	35.2392	-1.24946	0.354521	-3.52435	0.000424519	0.0493298	0.413371	0.97575
ENSGALG00010025948	WNT9B	157.4	-1.22285	0.247433	-4.94213	7.73e-07	0.000359176	0.563202	1.33038
ENSGALG00010013156	ABCC9	35.0478	-1.2037	0.347922	-3.45968	0.000540809	0.0585904	0.123721	0.28419
ENSGALG00010018311	NKX2-3	144.044	-1.18351	0.269203	-4.39635	1.1e-05	0.00305047	0.651434	1.50395
ENSGALG00010022401	LCAT	82.5243	-1.15754	0.335606	-3.4491	0.000562464	0.0595922	0.535532	1.13831
ENSGALG00010018467	TLX1	206.482	-1.11558	0.222175	-5.02119	5.14e-07	0.000255151	2.21906	4.77484
ENSGALG00010023122	PROC2	28.9747	-1.11543	0.371375	-3.00352	0.00266874	0.164041	0.223244	0.49645
ENSGALG00010007271	CADM2	60.7849	-1.11114	0.307155	-3.61751	0.000297451	0.0404337	0.299765	0.622528
ENSGALG00010006926	ID4	887.048	-1.10182	0.141386	-7.79298	6.54e-15	4.72e-11	10.408	22.4273
ENSGALG00010016546	C1QTNF12	44.4836	-1.08695	0.319923	-3.39752	0.000679994	0.0675726	0.285824	0.629973
ENSGALG00010019801	FIBIN	2113.56	-1.07894	0.371655	-2.90306	0.00369531	0.197939	4.13902	8.74412
ENSGALG00010018471	HHEX	997.977	-1.06557	0.327143	-3.25718	0.00112523	0.0952175	9.95812	20.8525
ENSGALG00010022557	WNT1	472.206	-1.03142	0.183574	-5.61858	1.93e-08	1.63e-05	4.27396	8.7338
ENSGALG00010013018	ID1	925.106	-1.0159	0.167511	-6.06466	1.32e-09	1.73e-06	28.8647	58.4935
ENSGALG00010002288	ANGPT2	151.297	-1.01095	0.206467	-4.8964	9.76e-07	0.000431577	1.25109	2.47003
ENSGALG00010011322	GATA4	957.298	-1.0059	0.263245	-3.82117	0.000132821	0.0225155	3.27897	6.57676
ENSGALG00010008003	NA	122.789	-0.997021	0.253048	-3.94005	8.15e-05	0.0150491	7.34102	14.3094
ENSGALG00010010712	ADAMTS5	146.031	-0.990972	0.30762	-3.22141	0.00127559	0.102111	0.481666	0.945589
ENSGALG00010005176	BAMBI	1442.97	-0.978134	0.163611	-5.97842	2.25e-09	2.71e-06	12.3218	24.2652
ENSGALG00010020189	NKX2-6	101.867	-0.971856	0.2563	-3.79186	0.000149521	0.0244823	1.89759	3.71546
ENSGALG00010009324	NKX2-5	935.802	-0.947298	0.297614	-3.18297	0.00145772	0.112166	11.6686	22.4845
ENSGALG00010018054	SMAD6	1110.93	-0.945735	0.165644	-5.70945	1.13e-08	1.09e-05	15.2752	29.4247
ENSGALG00010021787	VENTX	74.0644	-0.929674	0.283726	-3.27667	0.0010504	0.0911763	0.768605	1.42477
ENSGALG00010013343	KIAA1644	195.691	-0.905922	0.178442	-5.07684	3.84e-07	0.000197484	0.897475	1.68091
ENSGALG00010019617	ANO3	273.112	-0.886579	0.218746	-4.05301	5.06e-05	0.0105587	1.00151	1.85069
ENSGALG00010016448	CER1	1281.99	-0.869665	0.180007	-4.83129	1.36e-06	0.000574868	6.83789	12.5033
ENSGALG00010022684	MYH7B	185.228	-0.866164	0.243529	-3.55672	0.00037552	0.0454731	0.780584	1.41201
ENSGALG00010009502	ARID5B	230.8	-0.844552	0.231901	-3.64187	0.000270667	0.0378644	0.682571	1.22941
ENSGALG00010029577	NOG	187.781	-0.839848	0.202166	-4.15424	3.26e-05	0.00770926	2.30819	4.1225
ENSGALG00010017409	GPC3	1143.86	-0.837199	0.153009	-5.47155	4.46e-08	3.21e-05	10.6703	19.0299
ENSGALG00010003117	ID2	8121.59	-0.816448	0.113216	-7.21142	5.54e-13	1.99e-09	106.022	186.796
ENSGALG00010001347	MYOM1	594.542	-0.810554	0.170059	-4.76631	1.88e-06	0.00077243	2.5818	4.49319
ENSGALG00010012427	C7	159.032	-0.808059	0.21299	-3.79389	0.000148306	0.0244823	0.718852	1.22925
ENSGALG00010000151	TBX5	212.649	-0.798948	0.269923	-2.95991	0.00307726	0.180245	1.93345	3.28483
ENSGALG00010011170	RBM24	2341.92	-0.795622	0.124206	-6.40567	1.5e-10	2.7e-07	22.1916	38.4719
ENSGALG00010021030	CSRP3	159.328	-0.780561	0.232496	-3.35731	0.000787059	0.0753424	3.51063	5.8336
ENSGALG00010018414	EPAS1	643.691	-0.765471	0.203066	-3.76957	0.000163528	0.0258932	2.41069	4.07347
ENSGALG00010007753	PRSS23	189.393	-0.762003	0.184725	-4.12505	3.71e-05	0.00834475	0.408377	0.68334
ENSGALG00010021625	HCN4	247.644	-0.752188	0.190104	-3.95672	7.6e-05	0.0145984	1.48897	2.46946
ENSGALG00010027933	SMAD6L	85.4153	-0.748932	0.234556	-3.19297	0.00140816	0.110273	0.952569	1.5992
ENSGALG00010016447	ID3	2912.67	-0.748579	0.126671	-5.90963	3.43e-09	3.8e-06	53.1421	89.3887
ENSGALG00010013516	CSRP2	1264.33	-0.713164	0.127731	-5.58332	2.36e-08	1.89e-05	17.965	29.6487
ENSGALG00010025168	POPDC2	271.022	-0.704883	0.174225	-4.04583	5.21e-05	0.0107324	2.48878	4.03994
ENSGALG00010004068	ALKAL1	136.375	-0.701699	0.241539	-2.90512	0.0036711	0.197376	1.97936	3.28166
ENSGALG00010001268	CBLN2	834.018	-0.687924	0.126257	-5.44862	5.08e-08	3.48e-05	6.14083	9.87622
ENSGALG00010005431	GRM3	118.214	-0.68172	0.222465	-3.06439	0.00218115	0.148949	0.705869	1.12547
ENSGALG00010019124	BMPER	422.453	-0.676976	0.181876	-3.72218	0.000197514	0.0302764	2.38227	3.75993
ENSGALG00010006944	MAB21L2	803.38	-0.653191	0.127073	-5.14029	2.74e-07	0.000152026	4.40256	6.95323
ENSGALG00010023229	HKDC1	197.211	-0.645562	0.187637	-3.44048	0.000580694	0.0599497	1.35183	2.12993
ENSGALG00010014672	ISL1	560.482	-0.633003	0.143857	-4.40021	1.08e-05	0.00305047	4.99812	7.71095
ENSGALG00010026920	GATA2	1131.34	-0.631438	0.170486	-3.70375	0.000212435	0.0318852	7.62777	11.8038
ENSGALG00010016489	CCK	129.525	-0.628236	0.175462	-3.58046	0.000342992	0.0437361	1.90592	2.947
ENSGALG00010002024	KLHL31	418.695	-0.624205	0.187288	-3.33286	0.00085958	0.0793955	0.814543	1.24882
ENSGALG00010003791	ITGB8	498.47	-0.62302	0.131839	-4.7256	2.29e-06	0.00086998	1.53559	2.34783
ENSGALG00010005408	APBB1IP	196.454	-0.622029	0.169451	-3.67085	0.000241747	0.0348333	1.34979	2.02472
ENSGALG00010013100	ZFPM2	197.664	-0.592048	0.160234	-3.6949	0.000219969	0.0326756	1.08507	1.60958
ENSGALG00010005417	LOXL3	283.806	-0.561034	0.164631	-3.40783	0.000654819	0.0658739	1.14747	1.69154
ENSGALG00010004055	FILIP1	675.02	-0.545166	0.129637	-4.20534	2.61e-05	0.0063665	3.82754	5.55288
ENSGALG00010009511	ZFPM1	1675.95	-0.53946	0.154032	-3.50226	0.000461333	0.0523413	15.1922	22.0753
ENSGALG00010025960	GPR1	377.858	-0.531745	0.181096	-2.93626	0.00332191	0.187857	1.02681	1.47358
ENSGALG00010014102	TRIM2	1399.25	-0.509142	0.143928	-3.53749	0.000403955	0.0477097	7.39948	10.5503
ENSGALG00010001448	GPR37	646.405	-0.498806	0.132009	-3.77859	0.000157722	0.0252512	6.08702	8.59099
ENSGALG00010008133	CREG1	351.1	-0.49723	0.144076	-3.45117	0.000558153	0.0595736	3.90567	5.52218
ENSGALG00010005342	MAP3K5	183.464	-0.493441	0.166694	-2.96016	0.00307483	0.180245	1.29766	1.80899
ENSGALG00010011886	NTNG1	382.381	-0.491784	0.149279	-3.2944	0.00098631	0.0877268	3.43687	4.82063
ENSGALG00010023967	PRPH	315.13	-0.480989	0.165037	-2.91444	0.00356333	0.195122	7.81244	10.7956
ENSGALG00010028411	LHX2	474.956	-0.475362	0.153094	-3.10504	0.00190255	0.137069	3.69078	5.16644
ENSGALG00010022071	ACTA2	9307.97	-0.473852	0.138024	-3.43312	0.000596674	0.0605456	103.691	143.94
ENSGALG00010005966	PLXDC2	250.724	-0.467602	0.155094	-3.01497	0.00257005	0.164041	1.63789	2.24227
ENSGALG00010004108	PERPB	1278.23	-0.463825	0.158213	-2.93165	0.00337163	0.189659	11.3992	15.686
ENSGALG00010018838	WFIKKN1	349.809	-0.461828	0.147197	-3.13748	0.00170405	0.124638	1.91716	2.64824
ENSGALG00010005569	NEUROG2	183.845	-0.459633	0.157867	-2.91152	0.00359672	0.195567	3.94986	5.39158
ENSGALG00010014076	PRRX1	1140.69	-0.45902	0.127201	-3.60861	0.000307841	0.041455	7.72595	10.6039
ENSGALG00010003740	PITX2	4891.05	-0.450353	0.0771699	-5.83586	5.35e-09	5.51e-06	55.7636	76.3104
ENSGALG00010017290	DACT1	1617.3	-0.448648	0.144163	-3.11209	0.00185768	0.135188	14.3261	19.575
ENSGALG00010009910	SMAD7	593.267	-0.446478	0.140715	-3.17292	0.00150912	0.115052	4.67279	6.33395
ENSGALG00010012940	FBN2	2578.99	-0.440497	0.13508	-3.261	0.00111019	0.0946548	7.21373	9.75984
ENSGALG00010011141	MSX1	2572.25	-0.438187	0.0935559	-4.68369	2.82e-06	0.00104097	56.7991	76.9884
ENSGALG00010016901	MECOM	247.066	-0.437373	0.145401	-3.00805	0.00262928	0.164041	1.47444	1.9782
ENSGALG00010009099	CXCR4	1575.25	-0.419662	0.110071	-3.81265	0.000137485	0.0230351	35.9394	47.9236
ENSGALG00010011896	SIK1	2306.62	-0.419146	0.124839	-3.3575	0.000786517	0.0753424	13.4839	18.0115
ENSGALG00010020365	UNC5B	2724.19	-0.408267	0.122062	-3.34474	0.00082361	0.0779335	16.1614	21.4686
ENSGALG00010007907	IRX2	541.902	-0.403062	0.110126	-3.65999	0.000252223	0.0356303	7.32894	9.61312
ENSGALG00010011573	CMAS	394.855	-0.390446	0.127393	-3.06488	0.00217754	0.148949	3.67902	4.84966
ENSGALG00010009506	HAS2	3378.57	-0.383226	0.113355	-3.38076	0.000722853	0.0712829	34.1678	44.5434
